# An epigenetic basis for sustained inflammatory epithelial progenitor cell states in Crohn’s disease

**DOI:** 10.1101/2024.11.22.622113

**Authors:** Tatiana A. Karakasheva, Clara Morral Martinez, Yusen Zhou, Jingya Qui, Xinyi E. Chen, Gloria E. Soto, Shaneice K. Nettleford, Olivia T. Hix, Daana M. Roach, Alyssa M. Laguerta, Anusha Thadi, Rachael M. Edwards, Daniel Aleynick, Sarah Weinbrom, Elizaveta Borodyanskaya, Oliver H. Pickering, MaryKate Fulton, Chia-Hui Chen, Bella V. Peterson, Erik B. Hagen, Ian P. Yannuzzi, Zainab Haider, Zvi Cramer, Maire Conrad, Ning Li, Meenakshi Bewtra, Yasin Uzun, Kai Tan, Judith R. Kelsen, Andy J. Minn, Christopher J. Lengner, Kathryn E. Hamilton

## Abstract

Defining consequential differences in intestinal epithelial stem cells in healthy humans versus those with inflammatory bowel disease (Crohn’s disease and ulcerative colitis) is essential for the development of much needed therapies to restore the epithelial barrier and maintain its fidelity. Employing single cell transcriptomic/epigenomic approaches and colonoid models from children and adults with Crohn’s disease led us to identify an inflammatory secretory progenitor (ISP) cell state present almost exclusively in patients with Crohn’s disease compared to control subjects. ISPs exhibit gene expression profiles consistent with normal secretory progenitor cells but concomitantly express a suite of distinguishing pro-inflammatory genes. Mechanistically, ISPs exhibit open chromatin and gene expression of ISP signature genes. While these ISP-specific genes are not expressed in intestinal stem cells, their chromatin is accessible in Crohn’s disease stem cells suggesting that ISP genes are epigenetically poised in stem cells and are transcriptionally activated in ISP cells in the presence of inflammatory stimuli. Consistently, Crohn’s disease colonoids exhibit sustained ISP gene expression that can be elicited further with pro-inflammatory cytokines or via co-culture with pro-inflammatory macrophages. In summary, we define differences in the epithelial stem and progenitor compartment of patients with Crohn’s disease suggesting aberrant stem cell differentiation and inflammatory gene expression arises during disease.

**HIGHLIGHTS:**

- We identify an inflammatory secretory progenitor cell state in endoscopically non-inflamed tissue from pediatric and adult patients with Crohn’s disease.
- Crohn’s disease epithelial stem and progenitor cells display increased chromatin accessibility preceding the emergence of inflammatory secretory progenitor cell states.
- Crohn’s disease colonoids from non-inflamed regions contain inflammatory secretory progenitor cells in the absence of inflammatory stimuli
- Inflammatory secretory progenitor cells expand in colonoid culture in response to cytokine stimulation or co-culture with pro-inflammatory macrophages
