## Supplemental table 1 for "An epigenetic basis for sustained inflammatory epithelial progenitor cell states in Crohn’s disease"

### Sheet: ALL_Subjects
Subject ID	scRNA-seq?	snATAC-seq?	Colonoids generated?	In vitro: OFE quantification	In vitro: FACS	In vitro: IF and qPCR (colonoids)	In vitro: IF (biopsy)	IRB	Age group	Condition	Sex	Race	Ethnicity	Age at biopsy	Indication for endoscopy	Age at Dx	Disease duration	Prior treatment (Y/N)	Prior treatment details	Treatment at the time of biopsy (Y/N)	Treatment at biopsy details	PGA	SES (RC)	CDAI	SCDAI	PCDAI
CD-01		Y (stroma only)	Y		Y			CHOP	Ped	Crohn's disease	Female	White	Not Hispanic or Latino	5.83	Constipation	5	0.83	N	N/A	N	N/A	mild	0	143	60	15
CD-02		Y	Y					CHOP	Ped	Crohn's disease	Male	White	Not Hispanic or Latino	10.71	Diarrhea	5.92	4.79	Y	Adalimumab	Y	N/A	quiescent	0	75	49	5
CD-03	Y	Y	Y		Y			CHOP	Ped	Crohn's disease	Female	Asian	Not Hispanic or Latino	7.21	Bloody Stools, Loose Stools	6	1.21	N	N/A	N	N/A	quiescent	0	41	44	0
CD-04	Y		Y	Y	Y			CHOP	Ped	Crohn's disease	Female	White	Not Hispanic or Latino	6.17		6.17	0	N	N/A	N	N/A	mild	0	37	44	0
CD-05	Y	Y	Y	Y	Y	Y	Y	CHOP	Ped	Crohn's disease	Female	White	Not Hispanic or Latino	6.45	Abdominal Pain, Diarrhea	6.42	0.03	N	N/A	N	N/A	mild	5	210	56	32.5
CD-06		Y	Y					CHOP	Ped	Crohn's disease	Male	White	Not Hispanic or Latino	6.58	Bloody Stool	6.58	0	N	N/A	N	N/A	moderate	0	173	51	17.5
CD-07		Y	Y					CHOP	Ped	Crohn's disease	Female	White	Not Hispanic or Latino	7.83	Bloody Stool	6.67	1.16	N	N/A	N	N/A	quiescent	0	58	49	12.5
CD-08	Y	Y	Y	Y	Y			CHOP	Ped	Crohn's disease	Male	White	Not Hispanic or Latino	13.01	Bloody Stools, Abdominal Pain	8.08	4.93	N	N/A	N	N/A	quiescent	3	17	44	0
CD-09	Y	Y	Y		Y	Y	Y	CHOP	Ped	Crohn's disease	Female	White	Not Hispanic or Latino	8.58	Diarrhea	8.58	0	N	N/A	N	N/A	moderate	9	49	53	25
CD-10	Y				Y	Y		CHOP	Ped	Crohn's disease	Male	White	Not Hispanic or Latino	9.67	Diarrhea, Failure to Thrive	9.67	0	N	N/A	N	N/A	moderate	0	76	44	15
CD-11	Y		Y		Y			CHOP	Ped	Crohn's disease	Male	White	Not Hispanic or Latino	10.42	Diarrhea, Abdominal Pain, Abscesses	10.42	0	N	N/A	N	N/A	moderate	4	38	49	17.5
CD-12	Y	Y	Y	Y	Y			CHOP	Ped	Crohn's disease	Male	White	Not Hispanic or Latino	10.92	Abdominal Pain	10.92	0	N	N/A	N	N/A	mild	14	157	58	17.5
CD-13		Y	Y		Y			CHOP	Ped	Crohn's disease	Male	White	Not Hispanic or Latino	11.58	Abdominal pain	11.33	0.25	N	N/A	N	N/A	mild	0	51	49	10
CD-14		Y	Y		Y			CHOP	Ped	Crohn's disease	Female	White	Hispanic or Latino	15.42	Abddominal Pain, Diarrhea	13.42	2	N	N/A	N	N/A	quiescent	0	0	44	2.5
CD-15	Y	Y	Y	Y	Y	Y	Y	CHOP	Ped	Crohn's disease	Male	White	Not Hispanic or Latino	16.56	Bloody Stools, Diarrhea, Intermitent Fevers, Abdominal Pain	14.83	1.73	N	N/A	N	N/A	quiescent	5	16	44	5
CD-16	Y	Y	Y	Y	Y	Y		CHOP	Ped	Crohn's disease	Male	Black/African American	Not Hispanic or Latino	17.17	Abdominal Pain, Bloody Stool	17.17	0	N	N/A	N	N/A	moderate	8	191	66	37.5
CTR-01		Y	Y					CHOP	Ped	CTR	Male	White	Not Hispanic or Latino	3.25	Failure to Thrive, Milk Protein Allergy	N/A	N/A	N/A	N/A	N/A	N/A	N/A	N/A	N/A	N/A	N/A
CTR-02		Y	Y		Y			CHOP	Ped	CTR	Female	Asian, White	Not Hispanic or Latino	7.08	Feeding Difficulties (Celiac)	N/A	N/A	N/A	N/A	N/A	N/A	N/A	N/A	N/A	N/A	N/A
CTR-03	Y		Y	Y	Y	Y		CHOP	Ped	CTR	Male	White	Not Hispanic or Latino	8.33	Bloody Stools, Weight Loss, Abdominal Pain	N/A	N/A	N/A	N/A	N/A	N/A	N/A	N/A	N/A	N/A	N/A
CTR-04	Y				Y			CHOP	Ped	CTR	Female	White	Hispanic or Latino	8.33	Abdominal Pain	N/A	N/A	N/A	N/A	N/A	N/A	N/A	N/A	N/A	N/A	N/A
CTR-05		Y	Y		Y			CHOP	Ped	CTR	Female	White	Not Hispanic or Latino	9	Abdominal Pain, Mouth Ulcers	N/A	N/A	N/A	N/A	N/A	N/A	N/A	N/A	N/A	N/A	N/A
CTR-06	Y	Y (stroma only)	Y	Y	Y			CHOP	Ped	CTR	Male	White	Not Hispanic or Latino	9.75	n/a	N/A	N/A	N/A	N/A	N/A	N/A	N/A	N/A	N/A	N/A	N/A
CTR-07	Y							CHOP	Ped	CTR	Male	White	Not Hispanic or Latino	9.75	Fissues	N/A	N/A	N/A	N/A	N/A	N/A	N/A	N/A	N/A	N/A	N/A
CTR-08	Y	Y	Y	Y	Y	Y	Y	CHOP	Ped	CTR	Male	White	Not Hispanic or Latino	9.92	Abdominal Pain	N/A	N/A	N/A	N/A	N/A	N/A	N/A	N/A	N/A	N/A	N/A
CTR-09	Y							CHOP	Ped	CTR	Male	White	Not Hispanic or Latino	13.42	Diarrhea, Abdominal Pain	N/A	N/A	N/A	N/A	N/A	N/A	N/A	N/A	N/A	N/A	N/A
CTR-10	Y							CHOP	Ped	CTR	Male	Declined	Not Hispanic or Latino	14.5	Diarrhea, Failure to Thrive, Abd Pain	N/A	N/A	N/A	N/A	N/A	N/A	N/A	N/A	N/A	N/A	N/A
CTR-11	Y	Y	Y	Y				CHOP	Ped	CTR	Male	Black/African American	Not Hispanic or Latino	15	Abdominal Pain	N/A	N/A	N/A	N/A	N/A	N/A	N/A	N/A	N/A	N/A	N/A
CTR-12	Y	Y	Y	Y				CHOP	Ped	CTR	Female	Other	Not Hispanic or Latino	16.92	n/a	N/A	N/A	N/A	N/A	N/A	N/A	N/A	N/A	N/A	N/A	N/A
CTR-13	Y	Y	Y	Y	Y	Y		CHOP	Ped	CTR	Female	White	Not Hispanic or Latino	16.92	Diarrhea, Abdominal Pain	N/A	N/A	N/A	N/A	N/A	N/A	N/A	N/A	N/A	N/A	N/A
CTR-14		Y	Y					CHOP	Ped	CTR	Female	Black/African American	Not Hispanic or Latino	17.5	Abdominal Pain	N/A	N/A	N/A	N/A	N/A	N/A	N/A	N/A	N/A	N/A	N/A
CTR-15	Y	Y	Y	Y	Y	Y	Y	CHOP	Ped	CTR	Male	White	Not Hispanic or Latino	17.75	Abdominal Pain, Fevers	N/A	N/A	N/A	N/A	N/A	N/A	N/A	N/A	N/A	N/A	N/A
CTR-16	Y	Y	Y	Y	Y			CHOP	Ped	CTR	Female	White	Not Hispanic or Latino	17.83	n/a	N/A	N/A	N/A	N/A	N/A	N/A	N/A	N/A	N/A	N/A	N/A
CTR-17	Y	Y	Y	Y				Penn	Adult	CTR	Male	African American	Non-Hispanic Non-Latino	51	CRC screening	N/A	N/A	N/A	N/A	N/A	N/A	N/A	N/A	N/A	N/A	N/A
CTR-18	Y	Y	Y	Y				Penn	Adult	CTR	Female	White	Non-Hispanic Non-Latino	38	CRC screening	N/A	N/A	N/A	N/A	N/A	N/A	N/A	N/A	N/A	N/A	N/A
CTR-19	Y	Y	Y	Y				Penn	Adult	CTR	Female	White	Non-Hispanic Non-Latino	21	CRC screening	N/A	N/A	N/A	N/A	N/A	N/A	N/A	N/A	N/A	N/A	N/A
CTR-20	Y	Y	Y	Y				Penn	Adult	CTR	Female	African American	Non-Hispanic Non-Latino	51	CRC screening	N/A	N/A	N/A	N/A	N/A	N/A	N/A	N/A	N/A	N/A	N/A
CTR-21	Y	Y	Y					Penn	Adult	CTR	Female	African American	Non-Hispanic Non-Latino	50	CRC screening	N/A	N/A	N/A	N/A	N/A	N/A	N/A	N/A	N/A	N/A	N/A
CTR-22	Y	Y	Y	Y				Penn	Adult	CTR	Female	African American	Non-Hispanic Non-Latino	52	CRC screening	N/A	N/A	N/A	N/A	N/A	N/A	N/A	N/A	N/A	N/A	N/A
CTR-23	Y	Y	Y					Penn	Adult	CTR	Female	African American	Non-Hispanic Non-Latino	45	CRC screening	N/A	N/A	N/A	N/A	N/A	N/A	N/A	N/A	N/A	N/A	N/A
CTR-24	Y	Y	Y	Y				CHOP	Adult	CTR	Male	White	Not Hispanic or Latino	18.08	Abdominal Pain, Vomiting, Milk Protein Allergy	N/A	N/A	N/A	N/A	N/A	N/A	N/A	N/A	N/A	N/A	N/A
CTR-25	Y		Y	Y				Penn	Adult	CTR	Female	African American	Non-Hispanic Non-Latino	55	CRC screening	N/A	N/A	N/A	N/A	N/A	N/A	N/A	N/A	N/A	N/A	N/A
CTR-26	Y		Y	Y				CHOP	Adult	CTR	Female	White	Not Hispanic or Latino	18.17	n/a	N/A	N/A	N/A	N/A	N/A	N/A	N/A	N/A	N/A	N/A	N/A
CTR-27	Y							Penn	Adult	CTR	Female	African American	Non-Hispanic Non-Latino	58	CRC screening	N/A	N/A	N/A	N/A	N/A	N/A	N/A	N/A	N/A	N/A	N/A
CD-17	Y	Y	Y	Y				CHOP	Adult	Crohn's disease	Male	Asian	Not Hispanic or Latino	19.21	Abdominal Pain	9.58	9.63	N	N/A	N	N/A	remission	0	N/A	44	N/A
CD-18	Y	Y	Y	Y				Penn	Adult	Crohn's disease	Female	White	Non-Hispanic Non-Latino	26	High risk colon cancer surveillance: Crohn's disease	16	12	Y	mercaptopurine, methotrexate, inflixmab, adalimumab, certolizumab	Y	Anusol Hydrocortisone suppository	remission	4	N/A	107	N/A
CD-19	Y	Y	Y	Y				Penn	Adult	Crohn's disease	Female	White	Hispanic or Latino	28	High risk colon cancer surveillance: Crohn's disease	24	7	Y	Mesalamine	Y	Mesalamine	remission	0	N/A	21	N/A
CD-20	Y	Y	Y	Y				Penn	Adult	Crohn's disease	Female	White	Non-Hispanic Non-Latino	31	High risk colon cancer surveillance: Crohn's disease	16	18	Y	Mesalamine, Entocort , Inflixmab, Vedolizumab, Prednisone, mercaptopurine, Sulfasalazine	Y	Celecoxib	remission	0	N/A	72	N/A
CD-21		Y						Penn	Adult	Crohn's disease	Female	White	Hispanic or Latino	40	High risk colon cancer surveillance: Crohn's disease	37	3	Y	Ustekinumab- prior, Vedolizumab- prior, Adalimumab-prior	N	N/A	moderate	0	N/A	145	N/A
CD-22	Y	Y	Y	Y				Penn	Adult	Crohn's disease	Female	White	Non-Hispanic Non-Latino	51	High risk colon cancer surveillance: Crohn's disease	28	25	Y	Asacol	Y	Entocort	remission	0	N/A	135	N/A
CD-23	Y	Y	Y	Y				Penn	Adult	Crohn's disease	Female	White	Non-Hispanic Non-Latino	59	High risk colon cancer surveillance: Crohn's colitis with known dysplasia (previous visible dysplastic lesion removed completely). Assessment of disease activity"	56	5	Y	Pentasa, prednisone	N	N/A	remission	0	N/A	44	N/A
CD-24		Y	Y					Penn	Adult	Crohn's disease	Male	White	Non-Hispanic Non-Latino	59	High risk colon cancer surveillance: Crohn's colitis; Colon cancer screening	21	38	Y	Prednisone	Y	Mesalamine	minimal	0	N/A	44	N/A
CD-25	Y							Penn	Adult	Crohn's disease	Female	White	Non-Hispanic Non-Latino	63	Disease activity assessment of Crohn's disease of the colon	60	3	N	N/A	Y	Mesalamine, budesonide	moderate	5	N/A	310	N/A
CD-26	Y							Penn	Adult	Crohn's disease	Female	White	Non-Hispanic Non-Latino	64	Cancer	52	12	Y	azathioprine, infliximab, adalimumab, mesalamine, prednisone	N	N/A	remission	0	N/A	72	N/A
CD-27	Y	Y						Penn	Adult	Crohn's disease	Male	White	Non-Hispanic Non-Latino	69	High risk colon cancer surveillance: Crohn's colitis of 8 (or more) years duration with one-third (or more) of the colon involved; AZA 200 mg/day discontinued two weeks ago in setting of DLBCL diagnosis; currently on Lialda 4.8 g/day.	44	27	Y	azathioprine, infliximab, corticosteroids	Y	Mesalamine	remission	0	N/A	135	N/A
